# Targeting the mSWI/SNF Complex in POU2F-POU2AF Transcription Factor-Driven Malignancies

**DOI:** 10.1101/2024.01.22.576669

**Authors:** Tongchen He, Lanbo Xiao, Yuanyuan Qiao, Olaf Klingbeil, Eleanor Young, Xiaoli S. Wu, Rahul Mannan, Somnath Mahapatra, Sanjana Eyunni, Jean Ching-Yi Tien, Xiaoju Wang, Yang Zheng, NamHoon Kim, Heng Zheng, Siyu Hou, Fengyun Su, Stephanie J. Miner, Rohit Mehra, Xuhong Cao, Chandrasekhar Abbineni, Susanta Samajdar, Murali Ramachandra, Abhijit Parolia, Christopher R. Vakoc, Arul M. Chinnaiyan

**Affiliations:** Michigan Center for Translational Pathology, University of Michigan, Ann Arbor, MI, USA; Department of Pathology, University of Michigan, Ann Arbor, MI, USA; Department of Urology, Xiangya Hospital, Central South University, Changsha, Hunan, China; Rogel Cancer Center, University of Michigan, Ann Arbor, MI, USA; Cold Spring Harbor Laboratory, Cold Spring Harbor, NY, USA; Department of Biostatistics, School of Public Health, University of Michigan, Ann Arbor, MI, USA; Howard Hughes Medical Institute, University of Michigan, Ann Arbor, MI, USA; Aurigene Oncology Limited, Bangalore, India; Department of Urology, University of Michigan, Ann Arbor, MI, USA

**Keywords:** POU2F3, POU2AF1/2/3, mSWI/SNF complex, SMARCA2/4, proteolysis targeting chimera (PROTAC), small cell lung cancer (SCLC), multiple myeloma, IRF4

## Abstract

The POU2F3-POU2AF2/3 (OCA-T1/2) transcription factor complex is the master regulator of the tuft cell lineage and tuft cell-like small cell lung cancer (SCLC). Here, we found that the POU2F3 molecular subtype of SCLC (SCLC-P) exhibits an exquisite dependence on the activity of the mammalian switch/sucrose non-fermentable (mSWI/SNF) chromatin remodeling complex. SCLC-P cell lines were sensitive to nanomolar levels of a mSWI/SNF ATPase proteolysis targeting chimera (PROTAC) degrader when compared to other molecular subtypes of SCLC. POU2F3 and its cofactors were found to interact with components of the mSWI/SNF complex. The POU2F3 transcription factor complex was evicted from chromatin upon mSWI/SNF ATPase degradation, leading to attenuation of downstream oncogenic signaling in SCLC-P cells. A novel, orally bioavailable mSWI/SNF ATPase PROTAC degrader, AU-24118, demonstrated preferential efficacy in the SCLC-P relative to the SCLC-A subtype and significantly decreased tumor growth in preclinical models. AU-24118 did not alter normal tuft cell numbers in lung or colon, nor did it exhibit toxicity in mice. B cell malignancies which displayed a dependency on the POU2F1/2 cofactor, POU2AF1 (OCA-B), were also remarkably sensitive to mSWI/SNF ATPase degradation. Mechanistically, mSWI/SNF ATPase degrader treatment in multiple myeloma cells compacted chromatin, dislodged POU2AF1 and IRF4, and decreased IRF4 signaling. In a POU2AF1-dependent, disseminated murine model of multiple myeloma, AU-24118 enhanced survival compared to pomalidomide, an approved treatment for multiple myeloma. Taken together, our studies suggest that POU2F-POU2AF-driven malignancies have an intrinsic dependence on the mSWI/SNF complex, representing a therapeutic vulnerability.
