## Supplemental Table 2 for "Targeting the mSWI/SNF Complex in POU2F-POU2AF Transcription Factor-Driven Malignancies"

### Sheet: Antibodies
Antigen	Vendor	Catalog number	RRID	Application	Note
SMARCA2/BRM	Bethyl laboratories	A301-016A	AB_2193933	Western Blot	1:1000
SMARCA4/BRG1	Cell Signaling Technology	52251S	AB_2799410	Western Blot	1:1000
PBRM1	Bethyl laboratories	A301-591A	AB_1078808	Western Blot	1:1000
Vinculin	Cell Signaling Technology	18799S	AB_2714181	Western Blot	1:1000
c-Myc	Abcam	ab32072	AB_731658	Western Blot	1:1000
Cleaved PARP (Asp214)	Cell Signaling Technology	9541	AB_331426	Western Blot	1:1000
POU2F3	Cell Signaling Technology	92579		Western Blot	1:1000
ASCL1	Abcam	ab74065	AB_1859937	Western Blot	1:1000
POU2AF2	Cell Signaling Technology	20217s		Western Blot	1:1000
n-Myc	Santa Cruz	sc-53993	AB_831602	Western Blot	1:1000
GFI1B	Santa Cruz	sc-28356	AB_2110132	Western Blot	1:1000
NEUROD1	Abcam	ab60704	AB_943491	Western Blot	1:1000
HA-tag	Cell Signaling Technology	3724s	AB_1549585	Western Blot, ChIP, RIME	WB: 1:1000, ChIP: 4ug/2M cells, RIME: 20ug/reaction
SMARCD1	santa cruz	sc-135843	AB_2192137	Western Blot	1:1000
POU2AF1	Cell Signaling Technology	43079s		Western Blot	1:1000
IRF4	Cell Signaling Technology	4964s	AB_10698467	Western Blot, ChIP	WB: 1:1000, ChIP: 4ug/2M cells
ARID1A	Santa Cruz	sc-373784	AB_10917727	Western Blot	1:1000
DCLK1	Abcam	ab109029	AB_10864128	IHC
BRG1	Abcam	ab108318	AB_10889900	IHC
POU2F3	Cell Signaling Technology	mAB#36135/clone E5N2D	AB_2924784	IHC, ChIP	ChIP: 4ug/2M cells
CD38	Ventana	760-4785/clone SP149		IHC
POU2AF1	Thermo Fisher Scientific	PA5-121026	AB_2914598	ChIP, RIME	ChIP: 4ug/2M cells, RIME: 20ug/reaction

### Sheet: qPCR Primers
Name	sequence
POU2F3-F	CCAGTGCCCAAGCATCTACC
POU2F3-R	GTCGTTGCCATACAGCTTTCC
POU2AF2-F	AGACTACAGCAAACGAGTGTATC
POU2AF2-R	GGAACTGACGCTGCCATTA
POU2AF3-F	CTTTAACCAGAGCCTGATCCC
POU2AF3-R	ACTGTAGTCTAAGGAGCCAGAG
PTGS1-F	CGCCAGTGAATCCCTGTTGTT
PTGS1-R	AAGGTGGCATTGACAAACTCC
ACTB_F	AGGATGCAGAAGGAGATCACTG
ACTB_R	AGTACTTGCGCTCAGGAGGAG

### Sheet: Compounds
Name	Vendor	Catalog number
AU-15330	Aurigene	n/a
AU-24118	Aurigene	n/a
Pomalidomide	Selleck Chemicals	S1567
Carfilzomib	Kyprolis	n/a

### Sheet: Critical Commerical Assays
Name	Vendor	Catalog number
CellTiter-Glo® Luminescent Cell Viability Assay	Promega	G7572
TMTpro™ 16plex Label Reagent Set	Thermo scientific	A44521
iDeal ChIP-seq Kit for Transcription Factors	Diagenode	C01010170
Illumina Tagment DNA Enzyme and Buffer Large Kit	Illumina	20034198
Direct-zol RNA Purification Kits	Zymo Research	R2052
Maxima First Strand cDNA Synthesis Kit for RT-qPCR	Thermo scientific	K1641
